# pUdOs: concise plasmids for bacterial and mammalian cells

**DOI:** 10.1101/2023.07.05.547852

**Authors:** France Ourida Manigat, Louise B. Connell, Brittany N. Stewart, Abdel-Rahman LePabic, Christian J.G. Tessier, Johnathon R. Emlaw, Nicholas D. Calvert, Anthony Rössl, Adam J. Shuhendler, Corrie J.B. daCosta, François-Xavier Campbell-Valois

**Affiliations:** Center for Chemical and Synthetic Biology, Department of Chemistry and Biomolecular Sciences, University of Ottawa, Ottawa, ON K1N 6N5, Canada; bioGARAGE, Faculty of Science, University of Ottawa, Ottawa, ON, Canada; University of Ottawa Heart Institute, Ottawa, ON K1Y 4W7, Canada; Centre for Infection, Immunity and Inflammation, Department of Biochemistry, Microbiology and Immunology, University of Ottawa, Ottawa, ON K1N 6N5, Canada

**Keywords:** Plasmid, Golden Gate, proteobacteria, *Escherichia coli*, *Shigella*, mammalian cell expression

## Abstract

The pUdOs are 28 plasmids of small size combining four different origins of replication and seven selection markers, which together afford flexible use in *Escherichia coli* and several related gram-negative bacteria. The promoterless multicloning site is insulated from upstream spurious promoters by strong transcription terminators, and contains type IIP or IIS restriction sites for conventional or Golden-gate cloning. pUdOs can be converted into efficient expression vectors through the insertion of a promoter at the user’s discretion. For example, we demonstrate the utility of pUdOs as the backbone for an improved version of a Type III Secretion System reporter in *Shigella*. In addition, we derive a series of pUdO-based mammalian expression vectors affording distinct levels of expression and transfection efficiencies comparable to commonly used mammalian expression plasmids. Thus, pUdOs could advantageously replace traditional plasmids in a wide variety of cell types and applications.
